# Human Th17-state classification reveals a selective vulnerability in acylcarnitine metabolism in type 2 diabetes

**DOI:** 10.64898/2026.09.01.748572

**Authors:** Naveena S. Ujagar, Suresh Poudel, Shubh Saraswat, Suhas Sureshchandra, Josh Kim, Uyen-Vy Le, Albert R. Jones, Nicole Hopkins, Trupti Sriram, Matthew Matson, Emely H. Pilier, Marlyd Mejia, Samuel Bailin, Celestine Wanjalla, Micheal Sy, Dawn Newcomb, Craig Walsh, Lisa E. Wagar, Barbara S. Nikolajczyk, Xiaohua D. Zhang, Doug Green, Dequina Nicholas

## Abstract

Th17 cells are categorized as non-pathogenic (Th17np) and pathogenic (Th17p), states defined primarily in murine autoimmune models. In contrast, studying these states in humans remains difficult because these subsets lack validated identifiers. We developed a nanovial-based single-cell ELISA to isolate cytokine-secreting human Th17 cells and define Th17np vs Th17p cell transcriptional states. These signatures enabled predictive classification and flow-cytometric identification across tissues and diseases. Application of these strategies with single-cell metabolic modeling and functional profiling revealed that Th17np cells predominate in type 2 diabetes yet exhibit impaired fatty acid oxidation capacity despite elevated carnitine palmitoyltransferase 1A (CPT1A). CRISPR perturbation and pharmacologic inhibition identified acylcarnitine metabolism as a regulator of Th17 state balance and exposed a selective metabolic vulnerability in type 2 diabetes. This framework links human Th17 cell pathogenicity to lipid metabolism.
