## Supplemental Table for "Human Th17-state classification reveals a selective vulnerability in acylcarnitine metabolism in type 2 diabetes"

### Sheet: Supplemental Table 3
Supplemental Table 3. Antibodies and flow-cytometry reagents
Marker	Fluorophore	Clone	Purpose	Supplier	Cat. #	RRID	Working Conc. (µg/mL)
SLC20A1	CF405S	polyclonal	Sodium/phosphate cotransporter	Abcam	ab237527	Not listed	14.15
HK1	CF555	EPR10134(B)	Glucose metabolism	Abcam	ab150423	AB_2920536	4.96
CPT1A	Qdot 800	8F6AE9	Fatty acid beta oxidation	Abcam	ab128568	AB_11141632	20
IDH2	CF750	EPR7577	TCA cycle	Abcam	ab131263	AB_11156098	2.02
G6PD	CF430	EPR6292	Pentose phosphate pathway / NADPH production	Abcam	ab133525	AB_2904024	2
GLUT1	AF488	EPR3915	Glucose uptake and transport	Abcam	ab195359	AB_2714026	2.5
ASS1	Qdot 705	EPR12398	Urea cycle	Abcam	ab170952	AB_2892766	19.24
PRDX2	CF450	EPR5154	Oxidative stress	Abcam	ab109367	AB_10862524	8.48
ATP5A	AF594	EPR13030(B)	ATP Synthase	Abcam	ab216385	Not listed	1.25
CCR7 / CD197	PE/Fire 810	G043H7	Memory T cells	BioLegend	353269	AB_2894572	0.5
CD11c	Pacific Blue	3.9	Dendritic cells	BioLegend	301626	AB_10662381	1
CD14	PE/Cyanine7	63D3	Monocytes	BioLegend	367112	AB_2566714	1
CD19	AF647	HIB19	B cells	BioLegend	302220	AB_389335	0.25
CD3	PerCP	OKT3	T cells	BioLegend	317338	AB_2563406	0.5
CD4	Spark YG 593	SK3	Helper T cells	BioLegend	344672	AB_2894479	1
CD45	BV 510	2D1	Pan leukocytes	BioLegend	368526	AB_2687377	0.25
CD45RA	BV 785	HI100	Naive T cells	BioLegend	304140	AB_2563816	0.25
CD8	Spark Blue 550	SK1	Cytotoxic T cells	BioLegend	344760	AB_2819983	0.5
CD62L	APC-Fire 810	DREG-56	T cell subsets	BioLegend	304866	AB_2894453	0.25
CD101	PerCP-Cy5.5	BB27	T cell regulation	BioLegend	331016	AB_2716111	1
HLA-DR	BV711	L243	Antigen presenting cells	BioLegend	307644	AB_2562913	1
TIM4	PE	9F4	Tissue-resident macrophages	BioLegend	354004	Not listed	1
IL-17A	BV785	BL168	Cytokine	BioLegend	512338	AB_2566765	0.05
IL-21	PerCP-Cy5.5	3A3-N2	Cytokine	BioLegend	513012	AB_2820095	0.8
Live/Dead Zombie NIR	—	—	Cell viability	BioLegend	423106	Not listed	0.031
Fc Receptor (TruStain FcX)	—	—	Block Fc receptors	BioLegend	422302	AB_2818986	2
FOXP3	PE-Cy5.5	PCH101	Treg	ThermoFisher Scientific	35-4776-42	AB_11218682	0.5
PD1	Super Bright 645	MIH4	T cell activation / checkpoint	ThermoFisher Scientific	64-9969-42	AB_2717118	0.25
CD44	NovaFluor Blue 610/70	SIM7	T cells	ThermoFisher Scientific	M010T02B06	AB_3098954	0.25
IL-17F	PE-Cy7	SHLR17	Cytokine	ThermoFisher Scientific	3026265	AB_10853673	0.013
CD16	BUV 805	3G8	NK cells & monocytes	BD Biosciences	748850	AB_2873253	0.5
CD25	APC-R700	2A3	Regulatory T cells	BD Biosciences	565106	AB_2744339	1
CD56	BUV496	NCAM16.2	NK cells	BD Biosciences	750479	AB_2874638	4
CD69	BUV 563	FN50	T cell activation	BD Biosciences	748764	AB_2873167	2
CD45RO	BUV737	UCHL1	Memory T cells	BD Biosciences	748368	AB_2872787	2
TIGIT	BUV615	741182	T cell exhaustion	BD Biosciences	752314	AB_2875831	2
IgM	BUV395	G20-127	B cells	BD Biosciences	563903	AB_2721269	0.5
IgD	BUV661	IA6-2	Mature B cells	BD Biosciences	741637	AB_2871039	0.5
IL-22	R7183	A3-N2	Cytokine	BD Biosciences	567568	AB_2916649	0.1

### Sheet: Supplemental Table 4
Supplemental Table 4. CRISPR-Cas9 single-guide RNAs
Product	Sequence	ID
Alt-R™ CRISPR-Cas9 sgRNA, 2 nmol	mUmCmC* rArArG rArCrG rCrGrU rArGrG rCrGrA rGrUrG rUrUrU rUrArG rArGrC rUrArG rArArA rUrArG rCrArA rGrUrU rArArA rArUrA rArGrG rCrUrA rGrUrC rCrGrU rUrArU rCrArA rCrUrU rGrArA rArArA rGrUrG rGrCrA rCrCrG rArGrU rCrGrG rUrGrC mUmUmU* rU	Hs.Cas9.ATP5A1.1 #1
Alt-R™ CRISPR-Cas9 sgRNA, 2 nmol	mGmGmC* rCrGrU rArGrC rCrGrA rCrArC rCrArC rArArG rUrUrU rUrArG rArGrC rUrArG rArArA rUrArG rCrArA rGrUrU rArArA rArUrA rArGrG rCrUrA rGrUrC rCrGrU rUrArU rCrArA rCrUrU rGrArA rArArA rGrUrG rGrCrA rCrCrG rArGrU rCrGrG rUrGrC mUmUmU* rU	Hs.Cas9.ATP5A1.1 #2
Alt-R™ CRISPR-Cas9 sgRNA, 2 nmol	mUmCmA* rCrGrC rUrGrA rCrCrA rCrGrA rCrCrA rArUrG rUrUrU rUrArG rArGrC rUrArG rArArA rUrArG rCrArA rGrUrU rArArA rArUrA rArGrG rCrUrA rGrUrC rCrGrU rUrArU rCrArA rCrUrU rGrArA rArArA rGrUrG rGrCrA rCrCrG rArGrU rCrGrG rUrGrC mUmUmU* rU	Hs.Cas9.ATP5A1.1 #3
Alt-R™ CRISPR-Cas9 sgRNA, 2 nmol	mGmCmC* rArArG rArUrC rGrArC rCrCrC rUrCrG rUrUrG rUrUrU rUrArG rArGrC rUrArG rArArA rUrArG rCrArA rGrUrU rArArA rArUrA rArGrG rCrUrA rGrUrC rCrGrU rUrArU rCrArA rCrUrU rGrArA rArArA rGrUrG rGrCrA rCrCrG rArGrU rCrGrG rUrGrC mUmUmU* rU	Hs.Cas9.CPT1A.1 #1
Alt-R™ CRISPR-Cas9 sgRNA, 2 nmol	mCmGmC* rUrGrA rCrCrA rCrGrU rUrCrU rUrCrG rUrCrG rUrUrU rUrArG rArGrC rUrArG rArArA rUrArG rCrArA rGrUrU rArArA rArUrA rArGrG rCrUrA rGrUrC rCrGrU rUrArU rCrArA rCrUrU rGrArA rArArA rGrUrG rGrCrA rCrCrG rArGrU rCrGrG rUrGrC mUmUmU* rU	Hs.Cas9.CPT1A.1. #2
Alt-R™ CRISPR-Cas9 sgRNA, 2 nmol	mAmGmU* rUrCrA rCrGrG rUrCrA rCrUrC rCrGrG rArCrG rUrUrU rUrArG rArGrC rUrArG rArArA rUrArG rCrArA rGrUrU rArArA rArUrA rArGrG rCrUrA rGrUrC rCrGrU rUrArU rCrArA rCrUrU rGrArA rArArA rGrUrG rGrCrA rCrCrG rArGrU rCrGrG rUrGrC mUmUmU* rU	Hs.Cas9.CPT1A.1. #3
Alt-R™ CRISPR-Cas9 sgRNA, 2 nmol	mCmAmA* rCrGrG rArGrU rCrUrC rGrArG rCrArG rArUrG rUrUrU rUrArG rArGrC rUrArG rArArA rUrArG rCrArA rGrUrU rArArA rArUrA rArGrG rCrUrA rGrUrC rCrGrU rUrArU rCrArA rCrUrU rGrArA rArArA rGrUrG rGrCrA rCrCrG rArGrU rCrGrG rUrGrC mUmUmU* rU	Hs.Cas9.CPT2.1 #1
Alt-R™ CRISPR-Cas9 sgRNA, 2 nmol	mUmCmG* rUrUrU rArCrC rCrArA rArCrC rCrArG rUrCrG rUrUrU rUrArG rArGrC rUrArG rArArA rUrArG rCrArA rGrUrU rArArA rArUrA rArGrG rCrUrA rGrUrC rCrGrU rUrArU rCrArA rCrUrU rGrArA rArArA rGrUrG rGrCrA rCrCrG rArGrU rCrGrG rUrGrC mUmUmU* rU	Hs.Cas9.CPT2.1. #2
Alt-R™ CRISPR-Cas9 sgRNA, 2 nmol	mCmCmA* rGrGrG rGrArU rArCrG rCrArU rUrGrA rCrCrG rUrUrU rUrArG rArGrC rUrArG rArArA rUrArG rCrArA rGrUrU rArArA rArUrA rArGrG rCrUrA rGrUrC rCrGrU rUrArU rCrArA rCrUrU rGrArA rArArA rGrUrG rGrCrA rCrCrG rArGrU rCrGrG rUrGrC mUmUmU* rU	Hs.Cas9.CPT2.1 #3
Alt-R™ CRISPR-Cas9 sgRNA, 2 nmol	mUmGmU* rArCrC rArCrG rGrUrG rArUrG rUrGrC rGrUrG rUrUrU rUrArG rArGrC rUrArG rArArA rUrArG rCrArA rGrUrU rArArA rArUrA rArGrG rCrUrA rGrUrC rCrGrU rUrArU rCrArA rCrUrU rGrArA rArArA rGrUrG rGrCrA rCrCrG rArGrU rCrGrG rUrGrC mUmUmU* rU	Hs.Cas9.CRAT.1 #1
Alt-R™ CRISPR-Cas9 sgRNA, 2 nmol	mGmGmG* rCrUrC rGrArG rUrArG rArUrG rArCrC rArCrG rUrUrU rUrArG rArGrC rUrArG rArArA rUrArG rCrArA rGrUrU rArArA rArUrA rArGrG rCrUrA rGrUrC rCrGrU rUrArU rCrArA rCrUrU rGrArA rArArA rGrUrG rGrCrA rCrCrG rArGrU rCrGrG rUrGrC mUmUmU* rU	Hs.Cas9.CRAT.1. #2
Alt-R™ CRISPR-Cas9 sgRNA, 2 nmol	mUmGmA* rCrGrG rGrArC rArCrC rCrCrU rCrArC rUrGrG rUrUrU rUrArG rArGrC rUrArG rArArA rUrArG rCrArA rGrUrU rArArA rArUrA rArGrG rCrUrA rGrUrC rCrGrU rUrArU rCrArA rCrUrU rGrArA rArArA rGrUrG rGrCrA rCrCrG rArGrU rCrGrG rUrGrC mUmUmU* rU	Hs.Cas9.CRAT.1 #3
Alt-R™ CRISPR-Cas9 sgRNA, 2 nmol	mUmGmG* rUrArU rArCrG rArArC rArUrC rCrArG rArUrG rUrUrU rUrArG rArGrC rUrArG rArArA rUrArG rCrArA rGrUrU rArArA rArUrA rArGrG rCrUrA rGrUrC rCrGrU rUrArU rCrArA rCrUrU rGrArA rArArA rGrUrG rGrCrA rCrCrG rArGrU rCrGrG rUrGrC mUmUmU* rU	Hs.Cas9.CROT.1 #1
Alt-R™ CRISPR-Cas9 sgRNA, 2 nmol	mCmUmC* rGrArC rArCrA rGrCrA rCrUrA rCrArA rUrGrG rUrUrU rUrArG rArGrC rUrArG rArArA rUrArG rCrArA rGrUrU rArArA rArUrA rArGrG rCrUrA rGrUrC rCrGrU rUrArU rCrArA rCrUrU rGrArA rArArA rGrUrG rGrCrA rCrCrG rArGrU rCrGrG rUrGrC mUmUmU* rU	Hs.Cas9.CROT.1. #2
Alt-R™ CRISPR-Cas9 sgRNA, 2 nmol	mCmGmG* rArArU rUrGrA rUrUrC rArUrA rUrCrU rArGrG rUrUrU rUrArG rArGrC rUrArG rArArA rUrArG rCrArA rGrUrU rArArA rArUrA rArGrG rCrUrA rGrUrC rCrGrU rUrArU rCrArA rCrUrU rGrArA rArArA rGrUrG rGrCrA rCrCrG rArGrU rCrGrG rUrGrC mUmUmU* rU	Hs.Cas9.CROT.1 #3
Alt-R™ CRISPR-Cas9 sgRNA, 2 nmol	mAmCmG* rGrUrG rCrCrG rGrArA rGrUrC rGrUrC rCrUrG rUrUrU rUrArG rArGrC rUrArG rArArA rUrArG rCrArA rGrUrU rArArA rArUrA rArGrG rCrUrA rGrUrC rCrGrU rUrArU rCrArA rCrUrU rGrArA rArArA rGrUrG rGrCrA rCrCrG rArGrU rCrGrG rUrGrC mUmUmU* rU	Hs.Cas9.ETV7.1 #1
Alt-R™ CRISPR-Cas9 sgRNA, 2 nmol	mCmCmU* rCrUrC rArGrA rUrGrG rArCrA rCrCrC rGrArG rUrUrU rUrArG rArGrC rUrArG rArArA rUrArG rCrArA rGrUrU rArArA rArUrA rArGrG rCrUrA rGrUrC rCrGrU rUrArU rCrArA rCrUrU rGrArA rArArA rGrUrG rGrCrA rCrCrG rArGrU rCrGrG rUrGrC mUmUmU* rU	Hs.Cas9.ETV7.1. #2
Alt-R™ CRISPR-Cas9 sgRNA, 2 nmol	mCmUmU* rCrArC rArUrC rUrGrG rCrUrU rGrCrA rCrGrG rUrUrU rUrArG rArGrC rUrArG rArArA rUrArG rCrArA rGrUrU rArArA rArUrA rArGrG rCrUrA rGrUrC rCrGrU rUrArU rCrArA rCrUrU rGrArA rArArA rGrUrG rGrCrA rCrCrG rArGrU rCrGrG rUrGrC mUmUmU* rU	Hs.Cas9.ETV7.1 #3
Alt-R™ CRISPR-Cas9 sgRNA, 2 nmol	mCmUmU* rCrUrU rUrUrA rCrArU rArUrG rGrGrU rCrCrG rUrUrU rUrArG rArGrC rUrArG rArArA rUrArG rCrArA rGrUrU rArArA rArUrA rArGrG rCrUrA rGrUrC rCrGrU rUrArU rCrArA rCrUrU rGrArA rArArA rGrUrG rGrCrA rCrCrG rArGrU rCrGrG rUrGrC mUmUmU* rU	Hs.Cas9.IFNG.1 #1
Alt-R™ CRISPR-Cas9 sgRNA, 2 nmol	mUmGmA* rUrGrG rUrCrU rCrCrA rCrArC rUrCrU rUrUrG rUrUrU rUrArG rArGrC rUrArG rArArA rUrArG rCrArA rGrUrU rArArA rArUrA rArGrG rCrUrA rGrUrC rCrGrU rUrArU rCrArA rCrUrU rGrArA rArArA rGrUrG rGrCrA rCrCrG rArGrU rCrGrG rUrGrC mUmUmU* rU	Hs.Cas9.IFNG.1. #2
Alt-R™ CRISPR-Cas9 sgRNA, 2 nmol	mCmCmA* rCrArC rUrCrU rUrUrU rGrGrA rUrGrC rUrCrG rUrUrU rUrArG rArGrC rUrArG rArArA rUrArG rCrArA rGrUrU rArArA rArUrA rArGrG rCrUrA rGrUrC rCrGrU rUrArU rCrArA rCrUrU rGrArA rArArA rGrUrG rGrCrA rCrCrG rArGrU rCrGrG rUrGrC mUmUmU* rU	Hs.Cas9.IFNG.1.AF
Alt-R™ CRISPR-Cas9 sgRNA, 2 nmol	mAmAmC* rCrArG rArCrG rCrGrG rArUrG rArCrC rCrGrG rUrUrU rUrArG rArGrC rUrArG rArArA rUrArG rCrArA rGrUrU rArArA rArUrA rArGrG rCrUrA rGrUrC rCrGrU rUrArU rCrArA rCrUrU rGrArA rArArA rGrUrG rGrCrA rCrCrG rArGrU rCrGrG rUrGrC mUmUmU* rU	Hs.Cas9.ISL2.1 #1
Alt-R™ CRISPR-Cas9 sgRNA, 2 nmol	mUmGmC* rArCrG rUrCrU rCrGrU rCrCrA rGrGrU rArCrG rUrUrU rUrArG rArGrC rUrArG rArArA rUrArG rCrArA rGrUrU rArArA rArUrA rArGrG rCrUrA rGrUrC rCrGrU rUrArU rCrArA rCrUrU rGrArA rArArA rGrUrG rGrCrA rCrCrG rArGrU rCrGrG rUrGrC mUmUmU* rU	Hs.Cas9.ISL2.1. #2
Alt-R™ CRISPR-Cas9 sgRNA, 2 nmol	mCmCmA* rCrGrA rCrCrA rGrUrU rUrArU rCrCrU rGrCrG rUrUrU rUrArG rArGrC rUrArG rArArA rUrArG rCrArA rGrUrU rArArA rArUrA rArGrG rCrUrA rGrUrC rCrGrU rUrArU rCrArA rCrUrU rGrArA rArArA rGrUrG rGrCrA rCrCrG rArGrU rCrGrG rUrGrC mUmUmU* rU	Hs.Cas9.ISL2.1 #3
Alt-R™ CRISPR-Cas9 sgRNA, 2 nmol	mCmAmG* rUrGrA rGrGrG rUrArG rCrCrG rUrCrC rArUrG rUrUrU rUrArG rArGrC rUrArG rArArA rUrArG rCrArA rGrUrU rArArA rArUrA rArGrG rCrUrA rGrUrC rCrGrU rUrArU rCrArA rCrUrU rGrArA rArArA rGrUrG rGrCrA rCrCrG rArGrU rCrGrG rUrGrC mUmUmU* rU	Hs.Cas9.MGAT5.1 #1
Alt-R™ CRISPR-Cas9 sgRNA, 2 nmol	mCmAmU* rUrGrG rCrArA rGrUrU rGrGrA rGrUrC rGrArG rUrUrU rUrArG rArGrC rUrArG rArArA rUrArG rCrArA rGrUrU rArArA rArUrA rArGrG rCrUrA rGrUrC rCrGrU rUrArU rCrArA rCrUrU rGrArA rArArA rGrUrG rGrCrA rCrCrG rArGrU rCrGrG rUrGrC mUmUmU* rU	Hs.Cas9.MGAT5.1 #2
Alt-R™ CRISPR-Cas9 sgRNA, 2 nmol	mAmUmU* rArUrG rArUrC rArGrC rUrUrC rUrUrC rGrUrG rUrUrU rUrArG rArGrC rUrArG rArArA rUrArG rCrArA rGrUrU rArArA rArUrA rArGrG rCrUrA rGrUrC rCrGrU rUrArU rCrArA rCrUrU rGrArA rArArA rGrUrG rGrCrA rCrCrG rArGrU rCrGrG rUrGrC mUmUmU* rU	Hs.Cas9.MGAT5.1 #3
Alt-R™ CRISPR-Cas9 sgRNA, 2 nmol	mGmUmU* rCrUrU rGrArA rCrGrU rGrCrG rGrArC rArCrG rUrUrU rUrArG rArGrC rUrArG rArArA rUrArG rCrArA rGrUrU rArArA rArUrA rArGrG rCrUrA rGrUrC rCrGrU rUrArU rCrArA rCrUrU rGrArA rArArA rGrUrG rGrCrA rCrCrG rArGrU rCrGrG rUrGrC mUmUmU* rU	Hs.Cas9.MYD88.1 #1
Alt-R™ CRISPR-Cas9 sgRNA, 2 nmol	mGmUmA* rCrUrU rGrGrA rGrArU rCrCrG rGrCrA rArCrG rUrUrU rUrArG rArGrC rUrArG rArArA rUrArG rCrArA rGrUrU rArArA rArUrA rArGrG rCrUrA rGrUrC rCrGrU rUrArU rCrArA rCrUrU rGrArA rArArA rGrUrG rGrCrA rCrCrG rArGrU rCrGrG rUrGrC mUmUmU* rU	Hs.Cas9.MYD88.1 #2
Alt-R™ CRISPR-Cas9 sgRNA, 2 nmol	mAmUmG* rArArG rGrCrA rUrCrG rArArA rCrGrC rUrCrG rUrUrU rUrArG rArGrC rUrArG rArArA rUrArG rCrArA rGrUrU rArArA rArUrA rArGrG rCrUrA rGrUrC rCrGrU rUrArU rCrArA rCrUrU rGrArA rArArA rGrUrG rGrCrA rCrCrG rArGrU rCrGrG rUrGrC mUmUmU* rU	Hs.Cas9.MYD88.1 #3
Alt-R™ CRISPR-Cas9 sgRNA, 2 nmol	mGmUmA* rArUrC rCrUrC rArGrA rCrArA rGrCrG rUrCrG rUrUrU rUrArG rArGrC rUrArG rArArA rUrArG rCrArA rGrUrU rArArA rArUrA rArGrG rCrUrA rGrUrC rCrGrU rUrArU rCrArA rCrUrU rGrArA rArArA rGrUrG rGrCrA rCrCrG rArGrU rCrGrG rUrGrC mUmUmU* rU	Hs.Cas9.PRDX2.1 #1
Alt-R™ CRISPR-Cas9 sgRNA, 2 nmol	mGmGmU* rUrGrA rUrGrG rCrGrC rCrUrU rCrArA rArGrG rUrUrU rUrArG rArGrC rUrArG rArArA rUrArG rCrArA rGrUrU rArArA rArUrA rArGrG rCrUrA rGrUrC rCrGrU rUrArU rCrArA rCrUrU rGrArA rArArA rGrUrG rGrCrA rCrCrG rArGrU rCrGrG rUrGrC mUmUmU* rU	Hs.Cas9.PRDX2.1 #2
Alt-R™ CRISPR-Cas9 sgRNA, 2 nmol	mCmCmA* rArGrC rCrUrC rCrCrU rCrUrU rUrCrC rGrGrG rUrUrU rUrArG rArGrC rUrArG rArArA rUrArG rCrArA rGrUrU rArArA rArUrA rArGrG rCrUrA rGrUrC rCrGrU rUrArU rCrArA rCrUrU rGrArA rArArA rGrUrG rGrCrA rCrCrG rArGrU rCrGrG rUrGrC mUmUmU* rU	Hs.Cas9.PRDX2.1 #3
Alt-R™ CRISPR-Cas9 sgRNA, 2 nmol	mAmAmA* rCrGrA rArGrU rCrCrA rCrArU rCrGrG rUrCrG rUrUrU rUrArG rArGrC rUrArG rArArA rUrArG rCrArA rGrUrU rArArA rArUrA rArGrG rCrUrA rGrUrC rCrGrU rUrArU rCrArA rCrUrU rGrArA rArArA rGrUrG rGrCrA rCrCrG rArGrU rCrGrG rUrGrC mUmUmU* rU	Hs.Cas9.RORC.1 #1
Alt-R™ CRISPR-Cas9 sgRNA, 2 nmol	mAmGmU* rCrGrU rCrUrG rGrGrA rUrCrC rArCrU rArCrG rUrUrU rUrArG rArGrC rUrArG rArArA rUrArG rCrArA rGrUrU rArArA rArUrA rArGrG rCrUrA rGrUrC rCrGrU rUrArU rCrArA rCrUrU rGrArA rArArA rGrUrG rGrCrA rCrCrG rArGrU rCrGrG rUrGrC mUmUmU* rU	Hs.Cas9.RORC.1 #2
Alt-R™ CRISPR-Cas9 sgRNA, 2 nmol	mGmAmG* rCrGrU rCrUrG rCrArA rGrUrC rCrUrA rCrArG rUrUrU rUrArG rArGrC rUrArG rArArA rUrArG rCrArA rGrUrU rArArA rArUrA rArGrG rCrUrA rGrUrC rCrGrU rUrArU rCrArA rCrUrU rGrArA rArArA rGrUrG rGrCrA rCrCrG rArGrU rCrGrG rUrGrC mUmUmU* rU	Hs.Cas9.RORC.1 #3
Alt-R™ CRISPR-Cas9 sgRNA, 2 nmol	mGmAmG* rGrGrU rGrArC rCrGrA rCrGrA rArCrA rCrCrG rUrUrU rUrArG rArGrC rUrArG rArArA rUrArG rCrArA rGrUrU rArArA rArUrA rArGrG rCrUrA rGrUrC rCrGrU rUrArU rCrArA rCrUrU rGrArA rArArA rGrUrG rGrCrA rCrCrG rArGrU rCrGrG rUrGrC mUmUmU* rU	Hs.Cas9.SLC25A20.1 #1
Alt-R™ CRISPR-Cas9 sgRNA, 2 nmol	mUmUmA* rUrCrU rGrGrC rGrUrA rUrUrC rArCrC rArCrG rUrUrU rUrArG rArGrC rUrArG rArArA rUrArG rCrArA rGrUrU rArArA rArUrA rArGrG rCrUrA rGrUrC rCrGrU rUrArU rCrArA rCrUrU rGrArA rArArA rGrUrG rGrCrA rCrCrG rArGrU rCrGrG rUrGrC mUmUmU* rU	Hs.Cas9.SLC25A20.1 #2
Alt-R™ CRISPR-Cas9 sgRNA, 2 nmol	mGmGmA* rCrArA rCrCrU rCrCrC rArUrG rUrArC rUrCrG rUrUrU rUrArG rArGrC rUrArG rArArA rUrArG rCrArA rGrUrU rArArA rArUrA rArGrG rCrUrA rGrUrC rCrGrU rUrArU rCrArA rCrUrU rGrArA rArArA rGrUrG rGrCrA rCrCrG rArGrU rCrGrG rUrGrC mUmUmU* rU	Hs.Cas9.SLC25A20.1 #3
Alt-R™ CRISPR-Cas9 sgRNA, 2 nmol	mAmGmA* rGrArG rUrUrG rGrGrG rGrArC rArCrC rGrUrG rUrUrU rUrArG rArGrC rUrArG rArArA rUrArG rCrArA rGrUrU rArArA rArUrA rArGrG rCrUrA rGrUrC rCrGrU rUrArU rCrArA rCrUrU rGrArA rArArA rGrUrG rGrCrA rCrCrG rArGrU rCrGrG rUrGrC mUmUmU* rU	Hs.Cas9.TCF7.1 #1
Alt-R™ CRISPR-Cas9 sgRNA, 2 nmol	mAmAmG* rGrCrC rCrCrG rGrArG rUrGrC rArCrC rArGrG rUrUrU rUrArG rArGrC rUrArG rArArA rUrArG rCrArA rGrUrU rArArA rArUrA rArGrG rCrUrA rGrUrC rCrGrU rUrArU rCrArA rCrUrU rGrArA rArArA rGrUrG rGrCrA rCrCrG rArGrU rCrGrG rUrGrC mUmUmU* rU	Hs.Cas9.TCF7.1 #2
Alt-R™ CRISPR-Cas9 sgRNA, 2 nmol	mCmCmA* rUrCrC rUrUrG rArUrG rCrUrA rGrGrU rUrCrG rUrUrU rUrArG rArGrC rUrArG rArArA rUrArG rCrArA rGrUrU rArArA rArUrA rArGrG rCrUrA rGrUrC rCrGrU rUrArU rCrArA rCrUrU rGrArA rArArA rGrUrG rGrCrA rCrCrG rArGrU rCrGrG rUrGrC mUmUmU* rU	Hs.Cas9.TCF7.1 #3
